# Dominant-negative *TP53* mutations potentiated by the HSF1-regulated proteostasis network

**DOI:** 10.1101/2024.11.01.621414

**Authors:** Stephanie Halim, Rebecca M. Sebastian, Kristi E. Liivak, Jessica E. Patrick, Tiffani Hui, David R. Amici, Andrew O. Giacomelli, Paulina Rios, Vincent L. Butty, William C. Hahn, Francisco J. Sánchez-Rivera, Marc L. Mendillo, Yu-Shan Lin, Matthew D. Shoulders

**Author notes:** Contributed equally to this work (Stephanie Halim, Rebecca M. Sebastian). To whom correspondence may be addressed: Matthew D. Shoulders, Department of Chemistry Massachusetts Institute of Technology 77 Massachusetts Avenue, 16-573A Cambridge, MA 02139.

## Abstract

Protein mutational landscapes are shaped by how amino acid substitutions affect stability and folding or aggregation kinetics. These properties are modulated by cellular proteostasis networks. Heat shock factor 1 (HSF1) is the master regulator of cytosolic and nuclear proteostasis. Chronic HSF1 activity upregulation is a hallmark of cancer cells, potentially because upregulated proteostasis factors facilitate the acquisition and maintenance of oncogenic mutations. Here, we assess how HSF1 activation influences mutational trajectories by which p53 can escape cytotoxic pressure from nutlin-3, an inhibitor of the p53 regulator MDM2. HSF1 activation broadly increases the fitness of dominant-negative p53 substitutions, particularly non-conservative, biophysically unfavorable amino acid changes within buried regions of the p53 DNA-binding domain. These findings demonstrate that HSF1 activation reshapes the oncogenic mutational landscape by preferentially supporting the emergence and persistence of bio-physically disruptive, cancer-associated p53 substitutions, linking proteostasis network activity directly to oncogenic evolution.
