## Supplemental table S4 for "Dominant-negative *TP53* mutations potentiated by the HSF1-regulated proteostasis network"

### Sheet: p53_2OCJ_RSA
S4 Data. DNA-Binding Domain Solvent Acessability
site	2OCJ_chainA_RSA
96	0.858065
97	0.287356
98	0.226415
99	0.419355
100	0.311111
101	0.677966
102	0.488372
103	0.410646
104	0.364444
105	0.230769
106	0.412903
107	0.0684411
108	0.0480769
109	0.00416667
110	0.405109
111	0.169154
112	0.115385
113	0.0666667
114	0.432836
115	0.834821
116	0.322581
117	0.326923
118	0.151163
119	0.395349
120	0.84322
121	0.664516
122	0.109195
123	0.348837
124	0.0958084
125	0.0116279
126	0.159696
127	0
128	0.534591
129	0.565891
130	0.268657
131	0.333333
132	0.0720339
133	0.00446429
134	0
135	0
136	0.226667
137	0.179104
138	0.317829
139	0.394068
140	0.319767
141	0
142	0.138365
143	0
144	0.12
145	0.00497512
146	0.368421
147	0.137931
148	0.264249
149	0.0580645
150	0.482558
151	0.0503145
152	0.295597
153	0.798742
154	0.432692
155	0.0174419
156	0.208029
157	0.00574713
158	0.105839
159	0
160	0.142857
161	0.0852713
162	0
163	0.00760456
164	0.419492
165	0.302222
166	0.612903
167	0.528889
168	0.227679
169	0.138393
170	0.627907
171	0.399103
172	0.132184
173	0.0402299
174	0.30292
175	0.0109489
176	0.0179641
177	0.559748
178	0.544643
179	0.0982143
180	0.309417
181	0.773723
182	0.305389
183	0.806452
184	0.222798
185	0.541935
186	0.373057
187	0.634615
188	0.482587
189	0.0465116
190	0.226415
191	0.471698
192	0.266667
193	0.00892857
194	0.0298507
195	0.0558376
196	0.0364963
197	0.0344828
198	0.286996
199	0.788462
200	0.25641
201	0.810945
202	0.554745
203	0.109195
204	0.367713
205	0.144487
206	0.313433
207	0.430052
208	0.264249
209	0.766423
210	0.610256
211	0.30814
212	0.545833
213	0.0182482
214	0.0803571
215	0.0322581
216	0.00574713
217	0
218	0.0172414
219	0.163522
220	0.0494297
221	0.421525
222	0.421384
223	0.226415
224	0.713004
225	0.833333
226	0.817308
227	0.335484
228	0.595855
229	0.0898204
230	0.110465
231	0.377907
232	0.0659898
233	0.348214
234	0.00380228
235	0.0923077
236	0
237	0.0357143
238	0.00598802
239	0.210256
240	0.0387097
241	0.374194
242	0.0898204
243	0.75
244	0.538462
245	0.0480769
246	0.00892857
247	0.451282
248	0.642336
249	0.131387
250	0.245283
251	0
252	0.0746269
253	0
254	0.035533
255	0
256	0.122093
257	0
258	0.0852018
259	0.0880829
260	0.432258
261	0.483871
262	0.365385
263	0.425641
264	0.363184
265	0.144279
266	0
267	0.131387
268	0.0974359
269	0.148387
270	0.00833333
271	0.0807175
272	0.00574713
273	0.251825
274	0.0114943
275	0.0538922
276	0.550388
277	0.251497
278	0.0125786
279	0.0192308
280	0.540146
281	0.0984456
282	0.131387
283	0.532847
284	0.389535
285	0.251121
286	0.210762
287	0.695067
288	0.717949
289	0.686567
