## Supplemental table S6 for "Dominant-negative *TP53* mutations potentiated by the HSF1-regulated proteostasis network"

### Sheet: Statistics
S6 Pairwise competition data and statistics
Condition	Cell line	Variant	Odds ratio	Lower bound 95% conffidence interval of odds ratio	Upper bound 95% conffidence interval of odds ratio	p-value
nutlin-3 versus vehicle	A549cHSF1	F113K	4.91289	4.68036	5.15864	< 2.2e-16
nutlin-3 versus vehicle	A549cHSF1	V173Y	5.06478	4.81156	5.33284	< 2.2e-16
nutlin-3 versus vehicle	A549cHSF1	R273H	4.40884	4.2597	4.56338	< 2.2e-16
nutlin-3 and HSF1 versus nutlin-3 only	A549cHSF1	F113K	1.1888	1.11774	1.2645	< 2.2e-16
nutlin-3 and HSF1 versus nutlin-3 only	A549cHSF1	V173Y	1.25199	1.17125	1.33847	2.554e-11
nutlin-3 and HSF1 versus nutlin-3 only	A549cHSF1	R273H	1.31093	1.26429	1.35926	< 2.2e-16
nutlin-3 versus vehicle	U2OScHSF1	F113K	1.80243	1.74451	1.86219	< 2.2e-16
nutlin-3 versus vehicle	U2OScHSF1	V173Y	1.64797	1.59462	1.70305	< 2.2e-16
nutlin-3 versus vehicle	U2OScHSF1	R273H	2.26212	2.18798	2.33874	< 2.2e-16
nutlin-3 and HSF1 versus nutlin-3 only	U2OScHSF1	F113K	1.29173	1.24857	1.33645	< 2.2e-16
nutlin-3 and HSF1 versus nutlin-3 only	U2OScHSF1	V173Y	1.24699	1.20488	1.29054	< 2.2e-16
nutlin-3 and HSF1 versus nutlin-3 only	U2OScHSF1	R273H	1.31326	1.26988	1.35821	< 2.2e-16
nutlin-3 and HSP70 inhibition versus nutlin-3 only	A549cHSF1	F113K	0.871789	0.844125	0.900345	< 2.2e-16
nutlin-3 and HSP70 inhibition versus nutlin-3 only	A549cHSF1	V173Y	0.826671	0.800451	0.853696	< 2.2e-16
nutlin-3 and HSP70 inhibition versus nutlin-3 only	A549cHSF1	R273H	0.850108	0.822691	0.878439	< 2.2e-16
nutlin-3 and HSP90 inhibition versus nutlin-3 only	A549cHSF1	F113K	0.360147	0.340487	0.380852	< 2.2e-16
nutlin-3 and HSP90 inhibition versus nutlin-3 only	A549cHSF1	V173Y	0.283378	0.266933	0.300743	< 2.2e-16
nutlin-3 and HSP90 inhibition versus nutlin-3 only	A549cHSF1	R273H	0.571746	0.537161	0.608358	< 2.2e-16

### Sheet: Raw data
S6 Pairwise competition data and statistics
			Biologial replicate 1		Biologial replicate 2		Biologial replicate 3
Condition	Cell line	Variant	#cells WT	#cells Variant	#cells WT	#cells Variant	#cells WT	#cells Variant
Vehicle	A549cHSF1	F113K	2971	7017	2998	6997	3030	6967
nutlin-3 only	A549cHSF1	F113K	788	9210	849	9148	771	9225
nutlin-3 and dox	A549cHSF1	F113K	596	9401	741	9257	715	9285
Vehicle	A549cHSF1	R273H	6441	3555	6536	3458	6640	3354
nutlin-3 only	A549cHSF1	R273H	2868	7127	3039	6960	3099	6897
nutlin-3 and dox	A549cHSF1	R273H	2303	7679	2352	7646	2739	7260
Vehicle	A549cHSF1	V173Y	2739	7255	2734	7262	2780	7214
nutlin-3 only	A549cHSF1	V173Y	746	9250	697	9301	649	9349
nutlin-3 and dox	A549cHSF1	V173Y	573	9426	552	9448	570	9428
Vehicle	U2OScHSF1	F113K	5777	4143	5702	4181	5643	4257
nutlin-3 only	U2OScHSF1	F113K	4147	5730	4284	5613	4325	5551
nutlin-3 and dox	U2OScHSF1	F113K	3266	5936	3341	5800	3268	5937
Vehicle	U2OScHSF1	R273H	6510	3418	6608	3308	6589	3306
nutlin-3 only	U2OScHSF1	R273H	4576	5248	4511	5335	4630	5213
nutlin-3 and dox	U2OScHSF1	R273H	3656	5395	3551	5231	3499	5565
Vehicle	U2OScHSF1	V173Y	6138	3782	6242	3668	6251	3667
nutlin-3 only	U2OScHSF1	V173Y	4927	4926	4943	4869	4996	4823
nutlin-3 and dox	U2OScHSF1	V173Y	4076	4966	3550	4467	3152	3783
nutlin-3 only	A549cHSF1	F113K	4492	5503	4573	5421	4474	5520
nutlin-3 and HSP70 inhinition	A549cHSF1	F113K	4946	5049	4732	5266	4887	5107
nutlin-3 and HSP90 inhibition	A549cHSF1	F113K	1351	571	1928	883	1618	688
nutlin-3 only	A549cHSF1	R273H	4556	5441	4489	5558	4495	5504
nutlin-3 and HSP70 inhinition	A549cHSF1	R273H	4989	5006	5003	4993	4947	5053
nutlin-3 and HSP90 inhibition	A549cHSF1	R273H	1575	465	1917	849	1517	416
nutlin-3 only	A549cHSF1	V173Y	5876	4121	5791	4208	5795	4240
nutlin-3 and HSP70 inhinition	A549cHSF1	V173Y	6209	3790	6204	3796	6265	3843
nutlin-3 and HSP90 inhibition	A549cHSF1	V173Y	1326	562	1520	673	1161	414
